# Autometa 2: A versatile tool for recovering genomes from highly-complex metagenomic communities

**DOI:** 10.1101/2023.09.01.555939

**Authors:** Evan R. Rees, Siddharth Uppal, Chase M. Clark, Andrew J. Lail, Samantha C. Waterworth, Shane D. Roesemann, Kyle A. Wolf, Jason C. Kwan

## Abstract

In 2019, we developed Autometa, an automated binning pipeline that is able to effectively recover metagenome-assembled genomes from complex environmental and non-model host-associated microbial communities. Autometa has gained widespread use in a variety of environments and has been applied in multiple research projects. However, the genome-binning workflow was at times overly complex and computationally demanding. As a consequence of Autometa’s diverse application, non-technical and technical researchers alike have noted its burdensome installation and inefficient as well as error-prone processes. Moreover its taxon-binning and genome-binning behaviors have remained obscure. For these reasons we set out to improve its accessibility, efficiency and efficacy to further enable the research community during their exploration of Earth’s environments. The highly augmented Autometa 2 release, which we present here, has vastly simplified installation, a graphical user interface and a refactored workflow for transparency and reproducibility. Furthermore, we conducted a parameter sweep on standardized community datasets to show that it is possible for Autometa to achieve better performance than any other binning pipeline, as judged by Adjusted Rand Index. Improvements in Autometa 2 enhance its accessibility for non-bioinformatic oriented researchers, scalability for large-scale and highly-complex samples and interpretation of recovered microbial communities.

**Graphical abstract:** Autometa: An automated taxon binning and genome binning workflow for single sample resolution of metagenomic communities.
