## Supplementary material for "Autometa 2: A versatile tool for recovering genomes from highly-complex metagenomic communities": Table S1

### Sheet: Parameter config. performance b
Autometa parameter configuration performance
Parameter configurations are displayed with their corresponding metric's score for the computed metrics across each CAMI 2 dataset.
Best scoring parameter configurations
Sample	Accuracy (bp)	Accuracy (seq)	Adjusted Rand index (bp)	Adjusted Rand index (seq)	Average completeness (bp)	Average completeness (seq)	Average purity (bp)	Average purity (seq)	CAMI 1 F1 score (bp)	CAMI 1 F1 score (seq)	CAMI 1 average completeness (bp)	CAMI 1 average completeness (seq)	CAMI 1 std error of av. completeness (bp)	CAMI 1 std error of av. completeness (seq)	Completeness (bp)	Completeness (seq)	F1 score (bp)	F1 score (seq)	F1 score for sample (bp)	F1 score for sample (seq)	Misclassification rate (bp)	Misclassification rate (seq)	Percentage of binned bp	Percentage of binned sequences	Purity (bp)	Purity (seq)	Rand index (bp)	Rand index (seq)	Std error of av. completeness (bp)	Std error of av. completeness (seq)	avg_recall_bp_var	avg_recall_bp_var_cami1
marmgCAMI2_short_read_pooled_gold_standard_assembly	Autometa 2.1.0 large-data-mode hdbscan am_clr umap_2 comp10 pur70 cov15 gc15	Autometa 2.1.0 large-data-mode hdbscan am_clr umap_2 comp10 pur70 cov15 gc5	Autometa 2.1.0 large-data-mode hdbscan am_clr bhsne_2 comp80 pur90 cov2 gc2	Autometa 2.1.0 large-data-mode hdbscan am_clr bhsne_2 comp90 pur70 cov2 gc2	Autometa 2.1.0 large-data-mode hdbscan am_clr bhsne_2 comp30 pur10 cov10 gc10	Autometa 2.1.0 large-data-mode hdbscan am_clr bhsne_2 comp20 pur10 cov15 gc15	Autometa 2.1.0 hdbscan comp90 pur90 cov5 gc2	Autometa 2.1.0 hdbscan comp50 pur90 cov2 gc2	Autometa 2.1.0 large-data-mode hdbscan am_clr bhsne_2 comp40 pur40 cov15 gc5	Autometa 2.1.0 large-data-mode hdbscan am_clr bhsne_2 comp40 pur40 cov15 gc5	Autometa 2.1.0 large-data-mode hdbscan am_clr bhsne_2 comp40 pur40 cov15 gc5	Autometa 2.1.0 large-data-mode hdbscan am_clr umap_2 comp50 pur30 cov10 gc10	Autometa 2.1.0 large-data-mode hdbscan am_clr umap_2 comp70 pur40 cov15 gc15	Autometa 2.1.0 large-data-mode hdbscan am_clr umap_2 comp70 pur40 cov15 gc15	Autometa 2.1.0 large-data-mode hdbscan am_clr umap_2 comp60 pur10 cov15 gc15	Autometa 2.1.0 large-data-mode hdbscan am_clr umap_2 comp30 pur10 cov15 gc5	Autometa 2.1.0 large-data-mode hdbscan am_clr bhsne_2 comp30 pur10 cov15 gc5	Autometa 2.1.0 large-data-mode hdbscan am_clr bhsne_2 comp40 pur10 cov15 gc10	Autometa 2.1.0 large-data-mode hdbscan am_clr bhsne_2 comp40 pur30 cov15 gc10	Autometa 2.1.0 large-data-mode hdbscan am_clr umap_2 comp20 pur10 cov15 gc15	Autometa 2.1.0 large-data-mode hdbscan ilr umap_2 comp30 pur10 cov5 gc15	Autometa 2.1.0 large-data-mode hdbscan ilr umap_2 comp90 pur10 cov5 gc10	Autometa 2.1.0 hdbscan comp80 pur60 cov2 gc5	Autometa 2.1.0 hdbscan comp80 pur60 cov2 gc5	Autometa 2.1.0 large-data-mode hdbscan am_clr bhsne_2 comp80 pur90 cov2 gc2	Autometa 2.1.0 large-data-mode hdbscan am_clr bhsne_2 comp80 pur90 cov2 gc2	Autometa 2.1.0 large-data-mode hdbscan am_clr bhsne_2 comp80 pur90 cov2 gc2	Autometa gtdb genome-binning dbscan comp20 pur95 cov25 gc5	Autometa 2.1.0 large-data-mode hdbscan am_clr umap_2 comp90 pur10 cov10 gc10	Autometa 2.1.0 large-data-mode hdbscan am_clr umap_2 comp80 pur20 cov10 gc15	Autometa 2.1.0 large-data-mode hdbscan am_clr umap_2 comp90 pur10 cov10 gc10	Autometa 2.1.0 large-data-mode hdbscan am_clr umap_2 comp70 pur40 cov15 gc15
marmgCAMI2_short_read_pooled_megahit_assembly	Autometa 2.1.0 large-data-mode dbscan am_clr bhsne_2 comp10 pur80 cov15 gc15	Autometa 2.1.0 large-data-mode dbscan am_clr bhsne_2 comp10 pur90 cov15 gc5	Autometa 2.1.0 large-data-mode dbscan am_clr umap_2 comp90 pur90 cov2 gc2	Autometa 2.1.0 large-data-mode dbscan am_clr bhsne_2 comp80 pur90 cov2 gc10	Autometa 2.1.0 large-data-mode dbscan am_clr bhsne_2 comp20 pur10 cov15 gc10	Autometa 2.1.0 large-data-mode dbscan am_clr bhsne_2 comp10 pur30 cov15 gc15	Autometa 2.1.0 large-data-mode dbscan am_clr umap_2 comp90 pur90 cov2 gc2	Autometa 2.1.0 large-data-mode dbscan am_clr umap_2 comp90 pur90 cov2 gc2	Autometa 2.1.0 large-data-mode dbscan am_clr bhsne_2 comp30 pur60 cov15 gc5	Autometa 2.1.0 large-data-mode dbscan am_clr bhsne_2 comp30 pur60 cov15 gc5	Autometa 2.1.0 large-data-mode dbscan am_clr bhsne_2 comp10 pur80 cov15 gc10	Autometa 2.1.0 large-data-mode dbscan am_clr bhsne_2 comp30 pur60 cov15 gc5	Autometa 2.1.0 large-data-mode dbscan am_clr bhsne_2 comp50 pur60 cov15 gc15	Autometa 2.1.0 large-data-mode dbscan am_clr bhsne_2 comp30 pur60 cov15 gc5	Autometa 2.1.0 large-data-mode dbscan am_clr bhsne_2 comp10 pur10 cov15 gc15	Autometa 2.1.0 large-data-mode hdbscan am_clr umap_2 comp20 pur10 cov15 gc15	Autometa 2.1.0 large-data-mode dbscan am_clr bhsne_2 comp10 pur30 cov15 gc10	Autometa 2.1.0 large-data-mode dbscan am_clr bhsne_2 comp30 pur20 cov15 gc15	Autometa 2.1.0 large-data-mode dbscan am_clr bhsne_2 comp10 pur40 cov15 gc5	Autometa 2.1.0 large-data-mode dbscan am_clr bhsne_2 comp10 pur10 cov15 gc5	Autometa 2.1.0 large-data-mode hdbscan ilr umap_2 comp90 pur10 cov5 gc10	Autometa 2.1.0 large-data-mode hdbscan ilr umap_2 comp80 pur10 cov10 gc5	Autometa 2.1.0 hdbscan comp60 pur80 cov2 gc5	Autometa 2.1.0 hdbscan comp60 pur80 cov2 gc5	Autometa 2.1.0 large-data-mode dbscan am_clr umap_2 comp90 pur90 cov2 gc2	Autometa 2.1.0 large-data-mode dbscan am_clr bhsne_2 comp80 pur90 cov2 gc10	Autometa 2.1.0 large-data-mode dbscan am_clr bhsne_2 comp60 pur90 cov2 gc10	Autometa 2.1.0 large-data-mode dbscan am_clr bhsne_2 comp60 pur90 cov2 gc10	Autometa 2.1.0 large-data-mode dbscan am_clr bhsne_2 comp20 pur10 cov15 gc10	Autometa 2.1.0 large-data-mode dbscan am_clr bhsne_2 comp30 pur20 cov15 gc15	Autometa 2.1.0 large-data-mode dbscan am_clr bhsne_2 comp20 pur10 cov15 gc10	Autometa 2.1.0 large-data-mode dbscan am_clr bhsne_2 comp30 pur60 cov15 gc5
strmgCAMI2_short_read_pooled_gold_standard_assembly	Autometa 2.1.0 large-data-mode dbscan am_clr umap_2 comp10 pur40 cov15 gc15	Autometa 2.1.0 large-data-mode dbscan am_clr umap_2 comp10 pur30 cov5 gc10	Autometa 2.1.0 large-data-mode hdbscan am_clr umap_2 comp70 pur80 cov2 gc2	Autometa 2.1.0 large-data-mode hdbscan am_clr umap_2 comp70 pur80 cov2 gc2	Autometa 2.1.0 large-data-mode dbscan am_clr bhsne_2 comp70 pur10 cov15 gc15	Autometa 2.1.0 large-data-mode dbscan ilr umap_2 comp80 pur10 cov15 gc5	Autometa 2.1.0 hdbscan comp80 pur40 cov15 gc2	Autometa 2.1.0 hdbscan comp80 pur40 cov15 gc2	Autometa 2.1.0 large-data-mode dbscan am_clr umap_2 comp20 pur20 cov15 gc5	Autometa 2.1.0 large-data-mode dbscan ilr umap_2 comp30 pur10 cov10 gc5	Autometa 2.1.0 large-data-mode dbscan ilr umap_2 comp20 pur20 cov15 gc5	Autometa 2.1.0 large-data-mode dbscan ilr umap_2 comp30 pur10 cov10 gc5	Autometa 2.1.0 large-data-mode dbscan ilr umap_2 comp70 pur10 cov15 gc5	Autometa 2.1.0 large-data-mode dbscan am_clr umap_2 comp80 pur10 cov15 gc15	Autometa 2.1.0 large-data-mode dbscan ilr umap_2 comp80 pur10 cov15 gc5	Autometa 2.1.0 large-data-mode dbscan ilr umap_2 comp80 pur10 cov15 gc5	Autometa 2.1.0 large-data-mode hdbscan am_clr umap_2 comp80 pur10 cov15 gc5	Autometa 2.1.0 large-data-mode dbscan ilr umap_2 comp80 pur10 cov15 gc5	Autometa 2.1.0 large-data-mode dbscan am_clr umap_2 comp10 pur50 cov5 gc5	Autometa 2.1.0 large-data-mode dbscan am_clr bhsne_2 comp90 pur10 cov15 gc10	Autometa 2.1.0 large-data-mode hdbscan am_clr umap_2 comp70 pur10 cov10 gc5	Autometa 2.1.0 large-data-mode hdbscan am_clr umap_2 comp70 pur10 cov10 gc2	Autometa 2.1.0 hdbscan comp30 pur20 cov2 gc15	Autometa 2.1.0 hdbscan comp30 pur20 cov2 gc15	Autometa 2.1.0 hdbscan comp80 pur40 cov15 gc2	Autometa 2.1.0 hdbscan comp80 pur40 cov15 gc2	Autometa 2.1.0 hdbscan comp80 pur40 cov15 gc2	Autometa 2.1.0 hdbscan comp80 pur40 cov15 gc2	Autometa 2.1.0 large-data-mode dbscan am_clr bhsne_2 comp90 pur10 cov15 gc10	Autometa 2.1.0 large-data-mode dbscan am_clr bhsne_2 comp90 pur10 cov15 gc10	Autometa 2.1.0 large-data-mode dbscan am_clr bhsne_2 comp90 pur10 cov15 gc10	Autometa 2.1.0 large-data-mode dbscan am_clr umap_2 comp50 pur10 cov15 gc5
strmgCAMI2_short_read_pooled_megahit_assembly	Autometa 2.1.0 dbscan comp10 pur90 cov15 gc10	Autometa 2.1.0 dbscan comp10 pur90 cov15 gc10	Autometa 2.1.0 hdbscan comp50 pur40 cov2 gc2	Autometa 2.1.0 hdbscan comp50 pur40 cov2 gc2	Autometa 2.1.0 dbscan comp10 pur10 cov15 gc10	Autometa 2.1.0 large-data-mode dbscan am_clr umap_2 comp10 pur10 cov15 gc15	Autometa 2.1.0 hdbscan comp50 pur40 cov2 gc2	Autometa 2.1.0 hdbscan comp50 pur40 cov2 gc2	Autometa 2.1.0 large-data-mode hdbscan am_clr bhsne_2 comp10 pur80 cov10 gc5	Autometa 2.1.0 dbscan comp10 pur80 cov15 gc10	Autometa 2.1.0 large-data-mode hdbscan am_clr bhsne_2 comp10 pur80 cov10 gc5	Autometa 2.1.0 dbscan comp10 pur80 cov15 gc10	Autometa 2.1.0 dbscan comp10 pur80 cov15 gc10	Autometa 2.1.0 dbscan comp30 pur40 cov10 gc10	Autometa 2.1.0 large-data-mode dbscan am_clr umap_2 comp10 pur10 cov15 gc15	Autometa 2.1.0 large-data-mode dbscan ilr umap_2 comp20 pur30 cov15 gc10	Autometa 2.1.0 dbscan comp10 pur10 cov15 gc10	Autometa 2.1.0 large-data-mode dbscan am_clr umap_2 comp10 pur10 cov15 gc15	Autometa 2.1.0 dbscan comp10 pur80 cov15 gc10	Autometa 2.1.0 large-data-mode dbscan ilr umap_2 comp20 pur40 cov15 gc10	Autometa 2.1.0 large-data-mode hdbscan am_clr bhsne_2 comp90 pur20 cov15 gc15	Autometa 2.1.0 large-data-mode hdbscan am_clr umap_2 comp60 pur20 cov10 gc10	Autometa 2.1.0 hdbscan comp50 pur40 cov2 gc10	Autometa 2.1.0 hdbscan comp50 pur40 cov2 gc10	Autometa 2.1.0 hdbscan comp50 pur40 cov2 gc2	Autometa 2.1.0 hdbscan comp50 pur40 cov2 gc2	Autometa 2.1.0 hdbscan comp50 pur40 cov2 gc2	Autometa 2.1.0 hdbscan comp50 pur40 cov2 gc2	Autometa 2.1.0 dbscan comp10 pur10 cov15 gc10	Autometa 2.1.0 dbscan comp10 pur10 cov15 gc10	Autometa 2.1.0 dbscan comp10 pur10 cov15 gc10	Autometa 2.1.0 dbscan comp10 pur80 cov15 gc10
Sample	Accuracy (bp)	Accuracy (seq)	Adjusted Rand index (bp)	Adjusted Rand index (seq)	Average completeness (bp)	Average completeness (seq)	Average purity (bp)	Average purity (seq)	CAMI 1 F1 score (bp)	CAMI 1 F1 score (seq)	CAMI 1 average completeness (bp)	CAMI 1 average completeness (seq)	CAMI 1 std error of av. completeness (bp)	CAMI 1 std error of av. completeness (seq)	Completeness (bp)	Completeness (seq)	F1 score (bp)	F1 score (seq)	F1 score for sample (bp)	F1 score for sample (seq)	Misclassification rate (bp)	Misclassification rate (seq)	Percentage of binned bp	Percentage of binned sequences	Purity (bp)	Purity (seq)	Rand index (bp)	Rand index (seq)	Std error of av. completeness (bp)	Std error of av. completeness (seq)	avg_recall_bp_var	avg_recall_bp_var_cami1
marmgCAMI2_short_read_pooled_gold_standard_assembly	0.446735	0.0325699	0.992128	0.978786	0.390287	0.296216	0.991951	0.848853	0.456526	0.358484	0.312785	0.249146	0.0153572	0.0135324	0.471345	0.0437037	0.522561	0.389984	0.564479	0.0771694	0.387663	0.805266	0.612253	0.0588895	0.992146	0.94879	0.999853	0.99835	0.015085	0.0133086	0.177495	0.183958
marmgCAMI2_short_read_pooled_megahit_assembly	0.319032	0.036229	0.987517	0.96779	0.22497	0.11155	0.978698	0.972158	0.236501	0.147665	0.139125	0.0817547	0.010925	0.00703099	0.345763	0.0446007	0.346017	0.193784	0.47224	0.0814849	0.638958	0.784685	0.394381	0.0524965	0.98172	0.962988	0.99931	0.998407	0.0119035	0.00759817	0.109245	0.0936497
strmgCAMI2_short_read_pooled_gold_standard_assembly	0.201402	0.0544466	1	1	0.298614	0.173156	1	1	0.166447	0.0794451	0.110834	0.050055	0.0103622	0.00692485	0.340759	0.164925	0.383377	0.239542	0.20903	0.124841	0.928921	0.975836	0.988052	0.733515	1	1	1	1	0.0127801	0.00804551	0.0666387	0.0441823
strmgCAMI2_short_read_pooled_megahit_assembly	0.0950932	0.0014787	1	1	0.039663	0.015297	1	1	0.0607039	0.0267651	0.0314652	0.0136321	0.00751956	0.00388167	0.0989435	0.00216853	0.0756099	0.0298006	0.173763	0.00432038	0.601271	0.968992	0.192626	0.0122753	1	1	1	1	0.00818366	0.00405339	0.0273247	0.0234657
Worst scoring parameter configurations
Sample	Accuracy (bp)	Accuracy (seq)	Adjusted Rand index (bp)	Adjusted Rand index (seq)	Average completeness (bp)	Average completeness (seq)	Average purity (bp)	Average purity (seq)	CAMI 1 F1 score (bp)	CAMI 1 F1 score (seq)	CAMI 1 average completeness (bp)	CAMI 1 average completeness (seq)	CAMI 1 std error of av. completeness (bp)	CAMI 1 std error of av. completeness (seq)	Completeness (bp)	Completeness (seq)	F1 score (bp)	F1 score (seq)	F1 score for sample (bp)	F1 score for sample (seq)	Misclassification rate (bp)	Misclassification rate (seq)	Percentage of binned bp	Percentage of binned sequences	Purity (bp)	Purity (seq)	Rand index (bp)	Rand index (seq)	Std error of av. completeness (bp)	Std error of av. completeness (seq)	avg_recall_bp_var	avg_recall_bp_var_cami1
marmgCAMI2_short_read_pooled_gold_standard_assembly	Autometa 2.1.0 hdbscan comp90 pur90 cov2 gc2	Autometa 2.1.0 large-data-mode hdbscan ilr umap_2 comp90 pur80 cov5 gc2	Autometa 2.1.0 large-data-mode hdbscan am_clr bhsne_2 comp80 pur10 cov10 gc10	Autometa 2.1.0 large-data-mode hdbscan ilr umap_2 comp90 pur10 cov5 gc10	Autometa 2.1.0 hdbscan comp90 pur90 cov2 gc2	Autometa 2.1.0 hdbscan comp70 pur90 cov2 gc2	Autometa 2.1.0 large-data-mode hdbscan ilr umap_2 comp10 pur50 cov2 gc15	Autometa 2.1.0 large-data-mode hdbscan ilr umap_2 comp10 pur10 cov15 gc15	Autometa 2.1.0 hdbscan comp90 pur90 cov2 gc2	Autometa 2.1.0 hdbscan comp70 pur90 cov2 gc2	Autometa 2.1.0 hdbscan comp90 pur90 cov2 gc2	Autometa 2.1.0 hdbscan comp70 pur90 cov2 gc2	Autometa 2.1.0 large-data-mode hdbscan ilr umap_2 comp10 pur90 cov2 gc2	Autometa 2.1.0 large-data-mode hdbscan ilr umap_2 comp10 pur90 cov2 gc2	Autometa 2.1.0 hdbscan comp90 pur90 cov2 gc2	Autometa 2.1.0 large-data-mode hdbscan ilr umap_2 comp90 pur90 cov5 gc2	Autometa 2.1.0 hdbscan comp90 pur90 cov2 gc2	Autometa 2.1.0 hdbscan comp70 pur90 cov2 gc2	Autometa 2.1.0 hdbscan comp90 pur90 cov2 gc2	Autometa 2.1.0 large-data-mode hdbscan ilr umap_2 comp90 pur90 cov5 gc2	Autometa 2.1.0 large-data-mode hdbscan am_clr bhsne_2 comp80 pur90 cov2 gc2	Autometa 2.1.0 large-data-mode hdbscan am_clr bhsne_2 comp80 pur90 cov2 gc2	Autometa gtdb genome-binning dbscan comp20 pur95 cov25 gc5	Autometa gtdb genome-binning dbscan comp20 pur95 cov25 gc5	Autometa 2.1.0 large-data-mode hdbscan ilr umap_2 comp30 pur10 cov5 gc15	Autometa 2.1.0 large-data-mode hdbscan ilr umap_2 comp90 pur10 cov5 gc10	Autometa 2.1.0 large-data-mode hdbscan am_clr bhsne_2 comp80 pur10 cov10 gc10	Autometa 2.1.0 large-data-mode hdbscan am_clr bhsne_2 comp90 pur40 cov10 gc2	Autometa 2.1.0 hdbscan comp70 pur90 cov2 gc2	Autometa 2.1.0 hdbscan comp70 pur90 cov2 gc2	Autometa 2.1.0 hdbscan comp70 pur90 cov2 gc2	Autometa 2.1.0 large-data-mode hdbscan ilr umap_2 comp10 pur90 cov2 gc2
marmgCAMI2_short_read_pooled_megahit_assembly	Autometa 2.1.0 hdbscan comp90 pur80 cov2 gc2	Autometa 2.1.0 large-data-mode hdbscan ilr umap_2 comp90 pur80 cov2 gc2	Autometa 2.1.0 large-data-mode hdbscan ilr umap_2 comp90 pur10 cov10 gc15	Autometa 2.1.0 large-data-mode hdbscan ilr umap_2 comp90 pur10 cov5 gc10	Autometa 2.1.0 hdbscan comp90 pur80 cov2 gc2	Autometa 2.1.0 hdbscan comp90 pur80 cov2 gc2	Autometa 2.1.0 large-data-mode hdbscan ilr umap_2 comp90 pur10 cov15 gc10	Autometa 2.1.0 large-data-mode hdbscan ilr umap_2 comp90 pur10 cov10 gc10	Autometa 2.1.0 hdbscan comp90 pur80 cov2 gc2	Autometa 2.1.0 hdbscan comp90 pur80 cov2 gc2	Autometa 2.1.0 hdbscan comp90 pur80 cov2 gc2	Autometa 2.1.0 hdbscan comp90 pur80 cov2 gc2	Autometa 2.1.0 hdbscan comp90 pur80 cov2 gc2	Autometa 2.1.0 hdbscan comp90 pur80 cov2 gc2	Autometa 2.1.0 hdbscan comp90 pur80 cov2 gc2	Autometa 2.1.0 large-data-mode hdbscan ilr umap_2 comp90 pur80 cov2 gc2	Autometa 2.1.0 hdbscan comp90 pur80 cov2 gc2	Autometa 2.1.0 hdbscan comp90 pur80 cov2 gc2	Autometa 2.1.0 hdbscan comp90 pur80 cov2 gc2	Autometa 2.1.0 large-data-mode hdbscan ilr umap_2 comp90 pur80 cov2 gc2	Autometa 2.1.0 large-data-mode dbscan am_clr umap_2 comp90 pur90 cov2 gc2	Autometa 2.1.0 large-data-mode dbscan am_clr bhsne_2 comp80 pur90 cov2 gc10	Autometa gtdb genome-binning dbscan comp20 pur95 cov25 gc5	Autometa gtdb genome-binning dbscan comp20 pur95 cov25 gc5	Autometa 2.1.0 large-data-mode hdbscan ilr umap_2 comp90 pur10 cov5 gc10	Autometa 2.1.0 large-data-mode hdbscan ilr umap_2 comp80 pur10 cov10 gc5	Autometa 2.1.0 large-data-mode hdbscan am_clr umap_2 comp90 pur30 cov2 gc2	Autometa 2.1.0 large-data-mode hdbscan am_clr bhsne_2 comp90 pur20 cov5 gc2	Autometa 2.1.0 hdbscan comp90 pur80 cov2 gc2	Autometa 2.1.0 hdbscan comp90 pur80 cov2 gc2	Autometa 2.1.0 hdbscan comp90 pur80 cov2 gc2	Autometa 2.1.0 hdbscan comp90 pur80 cov2 gc2
strmgCAMI2_short_read_pooled_gold_standard_assembly	Autometa 2.1.0 hdbscan comp80 pur40 cov15 gc2	Autometa 2.1.0 hdbscan comp80 pur40 cov15 gc2	Autometa 2.1.0 hdbscan comp80 pur40 cov15 gc2	Autometa 2.1.0 hdbscan comp80 pur40 cov15 gc2	Autometa 2.1.0 hdbscan comp80 pur40 cov15 gc2	Autometa 2.1.0 hdbscan comp80 pur40 cov15 gc2	Autometa 2.1.0 large-data-mode hdbscan am_clr bhsne_2 comp70 pur10 cov15 gc2	Autometa 2.1.0 large-data-mode hdbscan am_clr umap_2 comp10 pur10 cov15 gc15	Autometa 2.1.0 hdbscan comp80 pur40 cov15 gc2	Autometa 2.1.0 hdbscan comp80 pur40 cov15 gc2	Autometa 2.1.0 hdbscan comp80 pur40 cov15 gc2	Autometa 2.1.0 hdbscan comp80 pur40 cov15 gc2	Autometa 2.1.0 hdbscan comp80 pur40 cov15 gc2	Autometa 2.1.0 hdbscan comp80 pur40 cov15 gc2	Autometa 2.1.0 hdbscan comp80 pur40 cov15 gc2	Autometa 2.1.0 hdbscan comp80 pur40 cov15 gc2	Autometa 2.1.0 hdbscan comp80 pur40 cov15 gc2	Autometa 2.1.0 hdbscan comp80 pur40 cov15 gc2	Autometa 2.1.0 hdbscan comp80 pur40 cov15 gc2	Autometa 2.1.0 hdbscan comp80 pur40 cov15 gc2	Autometa 2.1.0 hdbscan comp80 pur40 cov15 gc2	Autometa 2.1.0 hdbscan comp80 pur40 cov15 gc2	Autometa gtdb genome-binning dbscan comp20 pur95 cov25 gc5	Autometa gtdb genome-binning dbscan comp20 pur95 cov25 gc5	Autometa 2.1.0 large-data-mode hdbscan am_clr umap_2 comp70 pur10 cov10 gc5	Autometa 2.1.0 large-data-mode hdbscan am_clr umap_2 comp70 pur10 cov10 gc2	Autometa 2.1.0 hdbscan comp80 pur10 cov10 gc2	Autometa 2.1.0 hdbscan comp80 pur30 cov10 gc2	Autometa 2.1.0 hdbscan comp80 pur40 cov15 gc2	Autometa 2.1.0 hdbscan comp80 pur40 cov15 gc2	Autometa 2.1.0 hdbscan comp80 pur40 cov15 gc2	Autometa 2.1.0 hdbscan comp80 pur40 cov15 gc2
strmgCAMI2_short_read_pooled_megahit_assembly	Autometa 2.1.0 large-data-mode hdbscan am_clr umap_2 comp90 pur40 cov10 gc5	Autometa 2.1.0 hdbscan comp60 pur80 cov5 gc2	Autometa 2.1.0 hdbscan comp60 pur80 cov5 gc2	Autometa 2.1.0 hdbscan comp60 pur80 cov5 gc2	Autometa 2.1.0 hdbscan comp60 pur80 cov5 gc2	Autometa 2.1.0 hdbscan comp60 pur80 cov5 gc2	Autometa 2.1.0 large-data-mode hdbscan am_clr bhsne_2 comp90 pur20 cov15 gc15	Autometa 2.1.0 large-data-mode hdbscan am_clr umap_2 comp60 pur20 cov10 gc10	Autometa 2.1.0 large-data-mode hdbscan am_clr bhsne_2 comp90 pur20 cov15 gc15	Autometa 2.1.0 hdbscan comp60 pur80 cov5 gc2	Autometa 2.1.0 large-data-mode hdbscan am_clr bhsne_2 comp90 pur20 cov15 gc15	Autometa 2.1.0 hdbscan comp60 pur80 cov5 gc2	Autometa 2.1.0 large-data-mode hdbscan am_clr bhsne_2 comp90 pur20 cov15 gc15	Autometa 2.1.0 hdbscan comp60 pur80 cov5 gc2	Autometa 2.1.0 hdbscan comp60 pur80 cov5 gc2	Autometa 2.1.0 hdbscan comp60 pur80 cov5 gc2	Autometa 2.1.0 hdbscan comp60 pur80 cov5 gc2	Autometa 2.1.0 hdbscan comp60 pur80 cov5 gc2	Autometa 2.1.0 hdbscan comp60 pur80 cov5 gc2	Autometa 2.1.0 hdbscan comp60 pur80 cov5 gc2	Autometa 2.1.0 hdbscan comp50 pur40 cov2 gc2	Autometa 2.1.0 hdbscan comp50 pur40 cov2 gc2	Autometa gtdb genome-binning dbscan comp20 pur95 cov25 gc5	Autometa gtdb genome-binning dbscan comp20 pur95 cov25 gc5	Autometa 2.1.0 large-data-mode hdbscan am_clr bhsne_2 comp90 pur20 cov15 gc15	Autometa 2.1.0 large-data-mode hdbscan am_clr umap_2 comp60 pur20 cov10 gc10	Autometa 2.1.0 large-data-mode hdbscan am_clr bhsne_2 comp90 pur20 cov15 gc15	Autometa 2.1.0 large-data-mode hdbscan am_clr umap_2 comp60 pur20 cov10 gc10	Autometa 2.1.0 hdbscan comp60 pur80 cov5 gc2	Autometa 2.1.0 hdbscan comp60 pur80 cov5 gc2	Autometa 2.1.0 hdbscan comp60 pur80 cov5 gc2	Autometa 2.1.0 large-data-mode hdbscan am_clr bhsne_2 comp90 pur20 cov15 gc15
Sample	Accuracy (bp)	Accuracy (seq)	Adjusted Rand index (bp)	Adjusted Rand index (seq)	Average completeness (bp)	Average completeness (seq)	Average purity (bp)	Average purity (seq)	CAMI 1 F1 score (bp)	CAMI 1 F1 score (seq)	CAMI 1 average completeness (bp)	CAMI 1 average completeness (seq)	CAMI 1 std error of av. completeness (bp)	CAMI 1 std error of av. completeness (seq)	Completeness (bp)	Completeness (seq)	F1 score (bp)	F1 score (seq)	F1 score for sample (bp)	F1 score for sample (seq)	Misclassification rate (bp)	Misclassification rate (seq)	Percentage of binned bp	Percentage of binned sequences	Purity (bp)	Purity (seq)	Rand index (bp)	Rand index (seq)	Std error of av. completeness (bp)	Std error of av. completeness (seq)	avg_recall_bp_var	avg_recall_bp_var_cami1
marmgCAMI2_short_read_pooled_gold_standard_assembly	0.145671	0.00172349	0.416549	0.183751	0.116392	0.0988064	0.642511	0.453189	0.206715	0.173049	0.115404	0.0967833	0.00784749	0.00677404	0.146819	0.00199852	0.208299	0.176276	0.25571	0.0039876	0.00785393	0.0512103	0.612138	0.0588421	0.612337	0.194734	0.992812	0.947188	0.0110526	0.0096014	0.0952844	0.078149
marmgCAMI2_short_read_pooled_megahit_assembly	0.00699804	0.000646827	0.272519	0.152009	0.00590627	0.00367153	0.480823	0.362291	0.0071074	0.00508217	0.00356841	0.0025486	0.00205846	0.00147691	0.0079215	0.000805165	0.0117321	0.00731192	0.0157022	0.00160872	0.0182796	0.0370116	0.394286	0.0524595	0.361042	0.215315	0.854079	0.805392	0.00258453	0.00167162	0.00515012	0.00326691
strmgCAMI2_short_read_pooled_gold_standard_assembly	0.00156156	0.000113253	0	0	0.00217956	0.000980392	0.197114	0.109068	0.00434964	0.00195886	0.00217956	0.000980392	0.00217956	0.000980392	0.00156156	0.000113253	0.00434964	0.00195886	0.00311824	0.000226481	0	0	0.988032	0.73326	0.0710794	0.0241636	0.107136	0.0609732	0.00217956	0.000980392	0.0019382	0.0019382
strmgCAMI2_short_read_pooled_megahit_assembly	0.00428024	7.07513e-06	0	0	0.00214927	0.00070028	0.398729	0.0310078	0.00402293	0.00139958	0.00202166	0.00070028	0.00202166	0.00070028	0.00472007	7.07513e-06	0.00428931	0.00139958	0.00939579	1.41502e-05	0	0	0.192598	0.0122683	0.398729	0.0310078	0.314547	0.097789	0.00214927	0.00070028	0.00188469	0.00166755
