## Supplementary material for "Autometa 2: A versatile tool for recovering genomes from highly-complex metagenomic communities": Table S3

### Sheet: large-data-mode simulated commu
		F1 Score
Data Source	dataset	Autometa V1	Autometa V2 "large-data-mode"
Miller et. al. 2019	78Mbp	0.98	0.89
Miller et. al. 2019	156Mbp	0.91	0.84
Miller et. al. 2019	312Mbp	0.58	0.61
Miller et. al. 2019	625Mbp	0.88	0.79
Miller et. al. 2019	1250Mbp	0.86	0.79
Miller et. al. 2019	2500Mbp	0.77	0.73
Miller et. al. 2019	5000Mbp	0.25	0.31
Miller et. al. 2019	10000Mbp	0.07	0.13
